# Real-time genomic pathogen, resistance, and host range characterization from passive water sampling of wetland ecosystems

**DOI:** 10.1101/2025.09.05.674394

**Authors:** Albert Perlas, Tim Reska, Alberto Sánchez-Cano, Cristina Mejías-Molina, Daniel Gygax, Sandra Martínez-Puchol, Marta Rusiñol, Elias Eger, Katharina Schaufler, Ursula Höfle, Guillaume Croville, Guillaume Le Loc’h, Jean-Luc Guérin, Lara Urban

## Abstract

Wetland ecosystems provide interfaces for the transmission of microbial pathogens and antimicrobial resistances (AMR) between migratory birds, wild and domestic animals, and human populations. The efficient surveillance of wetlands is, however, challenging, since the typically low concentration of pathogens typically requires the sampling of large volumes of water and subsequent targeted detection, which is inherently limited to a few pathogens or AMR genes of interest. Here, we present a holistic, accessible, and cost-efficient framework to characterize the pathogen and resistance load of water sources together with their potential associated hosts by combining passive water sampling through torpedo-shaped devices with nanopore sequencing technology. We used this framework to characterize anthropogenically influenced and natural wetland ecosystems along the East Atlantic Flyway, where we obtained robust assessments of the microbial communities from long-read metagenomic and RNA virome data, and showed that anthropogenically impacted wetland ecosystems consistently exhibited higher relative abundances of pathogens and AMR genes. By focusing on avian influenza viruses (AIV), we finally highlight the additional need for targeted screening and whole-genome sequencing of pathogens of interest; we detected and characterized AIV at a third of the monitored sites, and used environmental DNA (eDNA) to explore potential animal hosts to better understand the role of wetland ecosystems as One Health interfaces.

**Graphical Abstract:** 
