## Supplementary Tables and Figures for "Real-time genomic pathogen, resistance, and host range characterization from passive water sampling of wetland ecosystems": Table_S1.xlsx

### Sheet: Sheet1
Site Code	Country	City	Land Use Type	Coordinates	Description
GA1	Germany	Greifswald	Anthropogenic	54.09950 N, 13.37606 E	Landfill runoff pond
GA2	Germany	Greifswald	Anthropogenic	54.10097 N, 13.34214 E	Village-edge wetland
GA3	Germany	Greifswald	Anthropogenic	54.09098 N, 13.36936 E	Urban pond
GN1	Germany	Greifswald	Natural	54.15939 N, 13.38237 E	Karrendorfer Wiesen meadow
GN2	Germany	Greifswald	Natural	54.15958 N, 13.38500 E	Coastal marsh adjacent to GN1
GN3	Germany	Greifswald	Natural	54.18415 N, 13.20164 E	Mannhagener Moor peat bog
FA1	France	Toulouse	Anthropogenic	43.57939 N, 0.94892 E	High-intensity duck farm pond
FA2	France	Toulouse	Anthropogenic	43.80843 N, 0.08469 E	High-intensity duck farm pond
FN1	France	Toulouse	Natural	43.76959 N, 1.33755 E	Wetland reserve
SA1	Spain	Ciudad Real	Anthropogenic	39.39584 N, –3.24058 W	Agricultural drainage wetland near a landfill
SN1	Spain	Ciudad Real	Natural	39.07572 N, –3.91176 W	Peralbillo reserve
SN2	Spain	Ciudad Real	Natural	39.14011 N, –3.69563 W	Marsh at the edge of Las Tablas de Daimiel National Park

### Sheet: Copy of Sheet1
Site Code	Land Use Type	Coordinates	Description
GA1	Anthropogenic	54.09950 N, 13.37606 E	Landfill runoff pond
GA2	Anthropogenic	54.10097 N, 13.34214 E	Village-edge wetland
GA3	Anthropogenic	54.09098 N, 13.36936 E	Urban pond
GN1	Natural	54.15939 N, 13.38237 E	Karrendorfer Wiesen meadow
GN2	Natural	54.15958 N, 13.38500 E	Coastal marsh adjacent to GN1
GN3	Natural	54.18415 N, 13.20164 E	Mannhagener Moor peat bog
FA1	Anthropogenic	43.57939 N, 0.94892 E	High-intensity duck farm pond
FA2	Anthropogenic	43.80843 N, 0.08469 E	High-intensity duck farm pond
FN1	Natural	43.76959 N, 1.33755 E	Wetland reserve
SA1	Anthropogenic	39.39584 N, –3.24058 W	Agricultural drainage wetland near a landfill
SN1	Natural	39.07572 N, –3.91176 W	Peralbillo reserve
SN2	Natural	39.14011 N, –3.69563 W	Marsh at the edge of Las Tablas de Daimiel National Park
