## Supplementary Tables and Figures for "Real-time genomic pathogen, resistance, and host range characterization from passive water sampling of wetland ecosystems": Table_S2.xlsx

### Sheet: DNA
Location	SampleID	Sampling Date	Sampling Location	Total DNA (ng)	DNA (ng/ul)	Total reads	Reads after filtering	Median read length	Read N50	Reads mapped to phylum	Reads mapped to genus	Reads mapped to top 20 genera	# contigs (metaFlye)	# bases in contigs (metaflye)	Median contig length (metaFlye)	N50 contig (metaFlye)	# contigs (mdgb)	# bases in contigs (mdgb)	Median contig length (mdgb)	N50 contig (mdgb)	Prokka annotations (metaFlye)	Prokka annotations (mdgb)	Total Species Annotations (metaFlye)	Unique Species annotations (metaFlye)	Total Species Annotations (mdgb)	Unique Species annotations (mdgb)
GA1	GA1.1	23/09/24	Greifswald-landfill	86.75	3.47	358063	202655	525	2255	108486	89779	44308	233	1172043	3856	6112	2537	6945007	1950	3634	638	3251	181	94	1785	778
GA2	GA2.1	24/09/24	Greifswald Wackerow	57.25	2.29	220474	92528	485	2118	56408	46790	28541	29	111028	3468	3884	717	1832916	1799	3146	59	505	17	16	493	256
GA3	GA3.1	25/09/24	Greifswald City center	22.675	0.907	131926	28159	680	4408	16332	13539	6914	3	11809	3257	6065	197	643460	1985	4157	6	172	3	3	123	93
GN1	GN1.1	24/09/24	Greifswald Karrendorfer Wiesen	517.5	20.7	715268	577089	668	2616	240043	196030	71728	1600	25744689	11742.5	19059	9589	35244881	2214	5707	207	9067	965	454	4528	2403
GN2	GN2.1	25/09/24	Greifswald Karrendorfer Wiesen Sea	246.75	9.87	350102	206971	609	2516	83132	66464	24149	434	2963085	4787.5	9158	2643	8563361	2074	4456	921	2548	287	129	1404	825
GN3	GN3.1	26/09/24	Greifswald Mannhagener Moor	92.5	3.7	326542	225989	834	2555	133194	95896	47158	1226	9328258	5784.5	10135	1947	6740527	2323	5035	50	4167	968	187	3363	980
FN1	FN1.1	29/10/24	Toulouse Natural area	175	7	138021	87341	803	3231	52303	39611	19260	268	2167666	6470	10812	2787	9965004	2186	5145	262	1530	187	73	1290	529
FA1	FA1.1	30/10/24	Toulouse Farm Dupoux Roucolle	917.5	36.7	655693	517848	1011	4358	354972	308270	211111	2036	29524615	6903	29103	10877	62851313	2799	10225	479	26094	1557	429	7725	2239
FA2	FA2.1	31/10/24	Toulouse Farm SCEA	370	14.8	605485	414728	1179	3716	254706	202942	83720	572	3531573	4778	7761	8349	26066373	2280	4127	49	10933	410	228	5182	2189
SN1	SN1.1	2024-05-11	Ciudad Real - Peralbillo	35	1.4	263027	151411	873	3152	83575	62966	26102	492	3526076	5005.5	9673	2787	9965004	2188	5145	223	1658	340	137	1668	748
SA1	SA1.1	2024-06-11	Ciudad Real Veguilla	900	36	282866	249579	541	3114	93316	75233	31953	814	7222635	5734	13106	3528	16219577	2488.5	7749	81	4553	565	189	2040	929
SN2	SN2.1	2024-07-11	Ciudad Real Daimiel	173.25	6.93	353465	216578	788	2772	107319	85193	28936	573	4145114	4990	9821	3786	13065393	2269	4758	12	2882	324	185	2099	1181
GA1	GA1.2	23/09/24	Greifswald-landfill	75	3	194114	143941	562	2411	78027	64339	31461	215	1432241	5196	8593	250	2302289	8106	10085	856	1275	182	81	212	85
GA2	GA2.2	24/09/24	Greifswald Wackerow	0	0	224330	163434	680	2257	86163	67914	30416	325	1801025	4506	6776	261	2083809	6647	8819	92	266	214	70	191	61
GA3	GA3.2	25/09/24	Greifswald City center	62.5	2.5	351905	313822	1069	3468	200568	167935	85918	747	5653468	5653	10176	1188	8976553	6429	8675	2585	4377	631	198	1038	247
GN1	GN1.2	24/09/24	Greifswald Karrendorfer Wiesen	0	0	902423	862767	1307	3819	456971	365771	134713	5703	65459558	6866	17326	5706	76867949	9513	15587	25406	29829	3469	1591	3798	1574
GN2	GN2.2	25/09/24	Greifswald Karrendorfer Wiesen Sea	687.5	27.5	431053	340421	615	2348	137388	111037	37203	589	4730286	5063	12173	479	5725367	8230	14427	1586	1362	384	158	335	129
GN3	GN3.2	26/09/24	Greifswald Mannhagener Moor	97.25	3.89	312181	259533	877	3136	456971	36571	134713	1145	11171992	7175	13403	1300	12761581	8015	11656	2700	3094	905	185	1077	229
FN1	FN1.2	29/10/24	Toulouse Natural area	270	10.8	776371	733387	1534	4472	152062	116766	54679	6102	94677510	8439	26562	7051	106032923	9673	18188	34143	39487	4717	1008	5740	1086
FA1	FA1.2	30/10/24	Toulouse Farm Dupoux Roucolle	57.02	55.4	528213	433323	865	3338	281195	235597	125569	1383	14499213	6214	15655	1498	17848446	7990	14105	6353	8085	1110	294	1232	386
FA2	FA2.2	31/10/24	Toulouse Farm SCEA	170	6.8	676006	623056	931	3285	353577	286741	118350	1388	10078778	5260	9754	1822	15009554	7157	9518	5323	8160	980	401	1424	539
SN1	SN1.2	2024-05-11	Ciudad Real - Peralbillo	812.5	32.5	398709	322071	827	2710	179391	139709	55474	491	2941431	4467	7694	387	4171149	7671	11333	410	666	329	138	303	137
SA1	SA1.2	2024-06-11	Ciudad Real Veguilla	807.5	32.3	519835	427940	783	2729	170309	131923	52394	2278	19958808	5825	12959	1743	21000906	9023	14835	2419	2898	1284	525	1019	410
SN2	SN2.2	2024-07-11	Ciudad Real Daimiel	187.5	7.5	796943	738774	1011	3572	391116	312408	111320	4286	42278300	6331	14982	4063	47900502	8905	13816	14401	16606	2901	1130	2955	1049
Field Negative Control	FNC	-	-	Below Detection	Below Detection	9430	90	313	65944	50	40	40	-	-	-	-	-	-	-	-	-	-	-	-	-	-
Sequencing Negative Controls	SNC	-	-	Below Detection	Below Detection	4317	131	512	3566	67	11	11	-	-	-	-	-	-	-	-	-	-	-	-	-
Extraction Negative Controls	ENC	-	-	Below Detection	Below Detection	2698	57	486	94603	43	35	35	-	-	-	-	-	-	-	-	-	-	-	-	-
