## Supplementary Tables and Figures for "Real-time genomic pathogen, resistance, and host range characterization from passive water sampling of wetland ecosystems": Table_S3.xlsx

### Sheet: Sheet1
Sample ID		Sampling date	Sampling Location	Location	RNA (ng/ul)	total RNA [ng]	cDNA post smart9n (ng/ul)	Total reads	Median read length	Read N50	# reads mapping to viral kingdom (DIAMOND blastx)	percentage reads mapping to viruses	# reads mapping to viral families (DIAMOND blastx)	# contigs (nanoMDBG)	# bases in contigs (nanoMDBG)	Median contig length (nanoMDBG)	N50 contig (nanoMDBG)	# contigs mapping to viral families (DIAMOND blastx)	percentage contigs mapping to viruses
Passive Water 1	GA1	23/09/24	Greifswald-landfill	GA1	2.1	105	6.67	163014	888	1386	2062	0.0126492	130	582	800184	1218.5	1647	14	0.024055
Passive Water 2	GA2	24/09/24	Greifswald Wackerow	GA2	4.6	230	25.5	183366	839	1352	849	0.00463008	100	304	342987	1053.5	1313	5	0.0164474
Passive Water 3	GA3	25/09/24	Greifswald City center	GA3	0	0	5.46	152756	945	1384	1932	0.0126476	94	639	1051340	1272	2057	29	0.0453834
Passive Water 4	GN1	24/09/24	Greifswald Karrendorfer Wiesen	GN1	11.2	560	6.63	391085	508	898	642	0.00164159	15	972	1298027	1154.5	1597	7	0.00720165
Passive Water 5	GN2	25/09/24	Greifswald Karrendorfer Wiesen Sea	GN2	7.2	360	0.41	509058	767	1416	1648	0.00323735	21	1421	2014684	1267	1731	17	0.0119634
Passive Water 6	GN3	26/09/24	Greifswald Mannhagener Moor	GN3	5.4	270	17.7	103446	776	1482	797	0.0077045	14	365	489245	1233	1548	14	0.0383562
Passive Water 7	FN1	29/10/24	Toulouse Natural area	FN1	6.47	323.5	29.6	2151252	1663	2023	5925	0.00275421	202	35	143777	3571	3616	1	0.0285714
Passive Water 8	FA1	30/10/24	Toulouse Farm Dupoux Roucolle	FA1	23.5	1175	19.2	87520	681	1405	109	0.00124543	38	234	283002	1092.5	1395	0	0
Passive Water 9	FA2	31/10/24	Toulouse Farm SCEA	FA2	14.4	720	33.8	2172997	1660	2010	3677	0.00169213	176	21	96484	3791	4072	0	0
Passive Water 10	SN1	2024-05-11	Ciudad Real - Peralbillo	SN1	2.7	135	3.41	237833	882	1265	905	0.00380519	52	947	1297743	1216	1611	5	0.00527983
Passive Water 11	SA1	2024-06-11	Ciudad Real Veguilla	SA1	66.7	3335	7.57	248969	375	694	31	0.000124513	8	62	56287	717.5	1099	0	0
Passive Water 12	SN2	2024-07-11	Ciudad Real Daimiel	SN2	9.4	470	14.2	284298	498	995	445	0.00156526	37	13	60260	3794	4203	1	0.0769231
