## Supplementary Tables and Figures for "Real-time genomic pathogen, resistance, and host range characterization from passive water sampling of wetland ecosystems": Table_S4.xlsx

### Sheet: Sheet1
Location	SampleID	Species	# reads
FA1	FA1.1	Aeromonas caviae	373
FA1	FA1.1	Aeromonas hydrophila	1144
FA1	FA1.1	Aeromonas veronii	16324
FA1	FA1.1	Bacillus cereus	182
FA1	FA1.1	Burkholderia cepacia	101
FA1	FA1.1	Enterobacter cloacae	43
FA1	FA1.1	Escherichia coli	30
FA1	FA1.1	Pseudomonas aeruginosa	149
FA1	FA1.1	Pseudomonas fluorescens	65
FA1	FA1.1	Pseudomonas putida	1218
FA1	FA1.1	Stenotrophomonas maltophilia	58
FA1	FA1.2	Achromobacter xylosoxidans	30
FA1	FA1.2	Aeromonas caviae	204
FA1	FA1.2	Aeromonas hydrophila	2225
FA1	FA1.2	Aeromonas veronii	3254
FA1	FA1.2	Bacillus cereus	93
FA1	FA1.2	Burkholderia cepacia	122
FA1	FA1.2	Burkholderia pseudomallei	22
FA1	FA1.2	Pseudomonas aeruginosa	118
FA1	FA1.2	Pseudomonas fluorescens	42
FA1	FA1.2	Pseudomonas putida	116
FA1	FA1.2	Stenotrophomonas maltophilia	70
FA2	FA2.1	Achromobacter xylosoxidans	46
FA2	FA2.1	Aeromonas hydrophila	25
FA2	FA2.1	Aeromonas veronii	20
FA2	FA2.1	Bacillus cereus	21
FA2	FA2.1	Bordetella bronchiseptica	16
FA2	FA2.1	Burkholderia cenocepacia	19
FA2	FA2.1	Burkholderia cepacia	136
FA2	FA2.1	Burkholderia pseudomallei	35
FA2	FA2.1	Mycobacterium avium	23
FA2	FA2.1	Pseudomonas aeruginosa	132
FA2	FA2.1	Pseudomonas fluorescens	57
FA2	FA2.1	Pseudomonas putida	43
FA2	FA2.1	Ralstonia pickettii	16
FA2	FA2.1	Stenotrophomonas maltophilia	36
FA2	FA2.2	Achromobacter xylosoxidans	74
FA2	FA2.2	Aeromonas hydrophila	23
FA2	FA2.2	Bacillus cereus	28
FA2	FA2.2	Bordetella bronchiseptica	22
FA2	FA2.2	Burkholderia cenocepacia	22
FA2	FA2.2	Burkholderia cepacia	219
FA2	FA2.2	Burkholderia pseudomallei	37
FA2	FA2.2	Escherichia coli	24
FA2	FA2.2	Haemophilus parainfluenzae	24
FA2	FA2.2	Mycobacterium avium	26
FA2	FA2.2	Pseudomonas aeruginosa	168
FA2	FA2.2	Pseudomonas fluorescens	76
FA2	FA2.2	Pseudomonas putida	56
FA2	FA2.2	Stenotrophomonas maltophilia	63
FN1	FN1.1	Achromobacter xylosoxidans	7
FN1	FN1.1	Aeromonas caviae	3
FN1	FN1.1	Aeromonas veronii	6
FN1	FN1.1	Alternaria alternata	3
FN1	FN1.1	Bordetella bronchiseptica	8
FN1	FN1.1	Bordetella pertussis	3
FN1	FN1.1	Burkholderia cepacia	24
FN1	FN1.1	Pseudomonas aeruginosa	19
FN1	FN1.1	Pseudomonas fluorescens	3
FN1	FN1.1	Pseudomonas putida	7
FN1	FN1.1	Ralstonia pickettii	3
FN1	FN1.1	Stenotrophomonas maltophilia	10
FN1	FN1.2	Achromobacter xylosoxidans	73
FN1	FN1.2	Aeromonas veronii	61
FN1	FN1.2	Burkholderia cepacia	189
FN1	FN1.2	Burkholderia pseudomallei	46
FN1	FN1.2	Pseudomonas aeruginosa	243
FN1	FN1.2	Pseudomonas fluorescens	46
FN1	FN1.2	Pseudomonas putida	47
FN1	FN1.2	Stenotrophomonas maltophilia	78
GA1	GA1.1	Achromobacter xylosoxidans	24
GA1	GA1.1	Aeromonas veronii	8
GA1	GA1.1	Agrobacterium tumefaciens	9
GA1	GA1.1	Burkholderia cepacia	23
GA1	GA1.1	Burkholderia pseudomallei	8
GA1	GA1.1	Enterobacter cloacae	7
GA1	GA1.1	Escherichia coli	11
GA1	GA1.1	Pseudomonas aeruginosa	94
GA1	GA1.1	Pseudomonas fluorescens	42
GA1	GA1.1	Pseudomonas putida	33
GA1	GA1.1	Shewanella algae	7
GA1	GA1.1	Stenotrophomonas maltophilia	18
GA1	GA1.2	Achromobacter xylosoxidans	8
GA1	GA1.2	Acinetobacter baumannii	5
GA1	GA1.2	Burkholderia cepacia	27
GA1	GA1.2	Burkholderia pseudomallei	6
GA1	GA1.2	Citrobacter freundii	8
GA1	GA1.2	Enterobacter cloacae	7
GA1	GA1.2	Escherichia coli	9
GA1	GA1.2	Pseudomonas aeruginosa	61
GA1	GA1.2	Pseudomonas fluorescens	18
GA1	GA1.2	Pseudomonas putida	14
GA1	GA1.2	Salmonella enterica	6
GA1	GA1.2	Shewanella algae	5
GA1	GA1.2	Stenotrophomonas maltophilia	11
GA1	GA1.2	Vibrio cholerae	5
GA2	GA2.1	Achromobacter xylosoxidans	13
GA2	GA2.1	Aeromonas caviae	4
GA2	GA2.1	Aeromonas hydrophila	4
GA2	GA2.1	Burkholderia cepacia	19
GA2	GA2.1	Burkholderia pseudomallei	4
GA2	GA2.1	Escherichia coli	18
GA2	GA2.1	Mycobacterium avium	4
GA2	GA2.1	Pseudomonas aeruginosa	123
GA2	GA2.1	Pseudomonas fluorescens	47
GA2	GA2.1	Pseudomonas putida	32
GA2	GA2.1	Salmonella enterica	4
GA2	GA2.1	Serratia marcescens	6
GA2	GA2.1	Stenotrophomonas maltophilia	10
GA2	GA2.2	Achromobacter xylosoxidans	15
GA2	GA2.2	Aeromonas veronii	5
GA2	GA2.2	Burkholderia cenocepacia	5
GA2	GA2.2	Burkholderia cepacia	16
GA2	GA2.2	Burkholderia pseudomallei	9
GA2	GA2.2	Escherichia coli	38
GA2	GA2.2	Mycobacterium avium	6
GA2	GA2.2	Mycobacterium simiae	5
GA2	GA2.2	Mycolicibacterium smegmatis	5
GA2	GA2.2	Pseudomonas aeruginosa	70
GA2	GA2.2	Pseudomonas fluorescens	15
GA2	GA2.2	Pseudomonas putida	13
GA2	GA2.2	Ralstonia pickettii	6
GA2	GA2.2	Stenotrophomonas maltophilia	13
GA3	GA3.1	Achromobacter xylosoxidans	6
GA3	GA3.1	Acinetobacter baumannii	2
GA3	GA3.1	Aeromonas hydrophila	3
GA3	GA3.1	Aeromonas veronii	1
GA3	GA3.1	Agrobacterium tumefaciens	1
GA3	GA3.1	Aliarcobacter butzleri	1
GA3	GA3.1	Bordetella parapertussis	1
GA3	GA3.1	Burkholderia cepacia	1
GA3	GA3.1	Burkholderia pseudomallei	3
GA3	GA3.1	Citrobacter freundii	1
GA3	GA3.1	Escherichia coli	1
GA3	GA3.1	Pseudomonas aeruginosa	8
GA3	GA3.1	Pseudomonas fluorescens	4
GA3	GA3.1	Pseudomonas putida	6
GA3	GA3.1	Ralstonia pickettii	1
GA3	GA3.1	Stenotrophomonas maltophilia	2
GA3	GA3.2	Achromobacter xylosoxidans	49
GA3	GA3.2	Agrobacterium tumefaciens	18
GA3	GA3.2	Burkholderia cepacia	84
GA3	GA3.2	Burkholderia pseudomallei	21
GA3	GA3.2	Pseudomonas aeruginosa	167
GA3	GA3.2	Pseudomonas fluorescens	58
GA3	GA3.2	Pseudomonas putida	49
GA3	GA3.2	Stenotrophomonas maltophilia	36
GN1	GN1.1	Achromobacter xylosoxidans	17
GN1	GN1.1	Burkholderia cepacia	26
GN1	GN1.1	Burkholderia pseudomallei	55
GN1	GN1.1	Cryptococcus neoformans	15
GN1	GN1.1	Enterobacter cloacae	22
GN1	GN1.1	Escherichia coli	31
GN1	GN1.1	Mycobacterium avium	67
GN1	GN1.1	Mycobacterium malmoense	21
GN1	GN1.1	Mycobacterium simiae	21
GN1	GN1.1	Pseudomonas aeruginosa	70
GN1	GN1.1	Pseudomonas fluorescens	39
GN1	GN1.1	Pseudomonas putida	34
GN1	GN1.1	Saccharomyces cerevisiae	19
GN1	GN1.1	Salmonella enterica	18
GN1	GN1.2	Aeromonas hydrophila	26
GN1	GN1.2	Bacillus cereus	36
GN1	GN1.2	Burkholderia cepacia	82
GN1	GN1.2	Burkholderia pseudomallei	50
GN1	GN1.2	Cryptococcus neoformans	26
GN1	GN1.2	Enterobacter cloacae	33
GN1	GN1.2	Escherichia coli	35
GN1	GN1.2	Mycobacterium avium	140
GN1	GN1.2	Mycobacterium intracellulare	32
GN1	GN1.2	Mycobacterium malmoense	61
GN1	GN1.2	Mycobacterium simiae	76
GN1	GN1.2	Pseudomonas aeruginosa	172
GN1	GN1.2	Pseudomonas fluorescens	106
GN1	GN1.2	Pseudomonas putida	70
GN1	GN1.2	Shewanella algae	27
GN1	GN1.2	Stenotrophomonas maltophilia	32
GN2	GN2.1	Bordetella bronchiseptica	4
GN2	GN2.1	Burkholderia cepacia	20
GN2	GN2.1	Burkholderia pseudomallei	14
GN2	GN2.1	Cryptococcus neoformans	8
GN2	GN2.1	Enterobacter cloacae	9
GN2	GN2.1	Escherichia coli	15
GN2	GN2.1	Mycobacterium avium	7
GN2	GN2.1	Mycobacterium simiae	6
GN2	GN2.1	Pseudomonas aeruginosa	27
GN2	GN2.1	Pseudomonas fluorescens	14
GN2	GN2.1	Pseudomonas putida	18
GN2	GN2.1	Salmonella enterica	10
GN2	GN2.1	Shewanella algae	7
GN2	GN2.1	Stenotrophomonas maltophilia	7
GN2	GN2.1	Vibrio cholerae	6
GN2	GN2.2	Aeromonas hydrophila	7
GN2	GN2.2	Aliarcobacter butzleri	17
GN2	GN2.2	Bacillus cereus	9
GN2	GN2.2	Burkholderia cepacia	27
GN2	GN2.2	Burkholderia pseudomallei	101
GN2	GN2.2	Escherichia coli	31
GN2	GN2.2	Fusarium oxysporum	60
GN2	GN2.2	Klebsiella pneumoniae	10
GN2	GN2.2	Mycobacterium avium	19
GN2	GN2.2	Mycobacterium intracellulare	9
GN2	GN2.2	Mycobacterium simiae	10
GN2	GN2.2	Pseudomonas aeruginosa	32
GN2	GN2.2	Pseudomonas fluorescens	12
GN2	GN2.2	Pseudomonas putida	11
GN2	GN2.2	Spirometra erinaceieuropaei	8
GN2	GN2.2	Stenotrophomonas maltophilia	11
GN2	GN2.2	Vibrio cholerae	8
GN3	GN3.1	Achromobacter xylosoxidans	32
GN3	GN3.1	Agrobacterium tumefaciens	13
GN3	GN3.1	Burkholderia cepacia	39
GN3	GN3.1	Fusarium solani	12
GN3	GN3.1	Pseudomonas aeruginosa	73
GN3	GN3.1	Pseudomonas fluorescens	16
GN3	GN3.1	Pseudomonas putida	18
GN3	GN3.1	Ralstonia pickettii	12
GN3	GN3.1	Stenotrophomonas maltophilia	14
GN3	GN3.2	Achromobacter xylosoxidans	36
GN3	GN3.2	Aeromonas hydrophila	10
GN3	GN3.2	Aeromonas veronii	13
GN3	GN3.2	Burkholderia cepacia	55
GN3	GN3.2	Escherichia coli	10
GN3	GN3.2	Pseudomonas aeruginosa	96
GN3	GN3.2	Pseudomonas fluorescens	33
GN3	GN3.2	Pseudomonas putida	31
GN3	GN3.2	Stenotrophomonas maltophilia	18
SA1	SA1.1	Achromobacter xylosoxidans	5
SA1	SA1.1	Aeromonas caviae	148
SA1	SA1.1	Aeromonas hydrophila	48
SA1	SA1.1	Aeromonas veronii	356
SA1	SA1.1	Burkholderia cepacia	19
SA1	SA1.1	Burkholderia pseudomallei	8
SA1	SA1.1	Elizabethkingia anophelis	5
SA1	SA1.1	Enterobacter cloacae	11
SA1	SA1.1	Escherichia coli	13
SA1	SA1.1	Klebsiella pneumoniae	5
SA1	SA1.1	Proteus mirabilis	5
SA1	SA1.1	Pseudomonas aeruginosa	22
SA1	SA1.1	Pseudomonas fluorescens	12
SA1	SA1.1	Pseudomonas putida	5
SA1	SA1.1	Serratia marcescens	8
SA1	SA1.1	Stenotrophomonas maltophilia	5
SA1	SA1.1	Vibrio cholerae	4860
SA1	SA1.1	Vibrio vulnificus	5
SA1	SA1.2	Aeromonas caviae	122
SA1	SA1.2	Aeromonas hydrophila	49
SA1	SA1.2	Aeromonas veronii	195
SA1	SA1.2	Burkholderia cenocepacia	8
SA1	SA1.2	Burkholderia cepacia	31
SA1	SA1.2	Burkholderia pseudomallei	26
SA1	SA1.2	Enterobacter cloacae	12
SA1	SA1.2	Klebsiella pneumoniae	14
SA1	SA1.2	Mycobacterium avium	14
SA1	SA1.2	Pseudomonas aeruginosa	47
SA1	SA1.2	Pseudomonas fluorescens	10
SA1	SA1.2	Pseudomonas putida	19
SA1	SA1.2	Shewanella algae	8
SA1	SA1.2	Stenotrophomonas maltophilia	8
SA1	SA1.2	Vibrio cholerae	7303
SN1	SN1.1	Achromobacter xylosoxidans	14
SN1	SN1.1	Alternaria alternata	8
SN1	SN1.1	Bacillus cereus	5
SN1	SN1.1	Burkholderia cenocepacia	7
SN1	SN1.1	Burkholderia cepacia	31
SN1	SN1.1	Burkholderia pseudomallei	13
SN1	SN1.1	Pseudomonas aeruginosa	37
SN1	SN1.1	Pseudomonas fluorescens	12
SN1	SN1.1	Pseudomonas putida	12
SN1	SN1.1	Stenotrophomonas maltophilia	7
SN1	SN1.2	Achromobacter xylosoxidans	31
SN1	SN1.2	Aeromonas hydrophila	11
SN1	SN1.2	Burkholderia cepacia	100
SN1	SN1.2	Burkholderia pseudomallei	26
SN1	SN1.2	Mycobacterium avium	20
SN1	SN1.2	Pseudomonas aeruginosa	93
SN1	SN1.2	Pseudomonas fluorescens	16
SN1	SN1.2	Pseudomonas putida	69
SN1	SN1.2	Stenotrophomonas maltophilia	17
SN2	SN2.1	Achromobacter xylosoxidans	11
SN2	SN2.1	Aeromonas caviae	10
SN2	SN2.1	Aeromonas veronii	14
SN2	SN2.1	Burkholderia cenocepacia	5
SN2	SN2.1	Burkholderia cepacia	34
SN2	SN2.1	Burkholderia pseudomallei	31
SN2	SN2.1	Escherichia coli	6
SN2	SN2.1	Methylorubrum extorquens	5
SN2	SN2.1	Mycobacterium avium	5
SN2	SN2.1	Pseudomonas aeruginosa	37
SN2	SN2.1	Pseudomonas fluorescens	13
SN2	SN2.1	Pseudomonas putida	13
SN2	SN2.1	Stenotrophomonas maltophilia	15
SN2	SN2.1	Vibrio cholerae	8
SN2	SN2.1	Yersinia pseudotuberculosis	5
SN2	SN2.2	Achromobacter xylosoxidans	39
SN2	SN2.2	Aeromonas veronii	62
SN2	SN2.2	Burkholderia cepacia	125
SN2	SN2.2	Burkholderia pseudomallei	86
SN2	SN2.2	Escherichia coli	31
SN2	SN2.2	Pseudomonas aeruginosa	167
SN2	SN2.2	Pseudomonas fluorescens	48
SN2	SN2.2	Pseudomonas putida	47
SN2	SN2.2	Stenotrophomonas maltophilia	54
SN2	SN2.2	Vibrio cholerae	34
