## Supplementary Tables and Figures for "Real-time genomic pathogen, resistance, and host range characterization from passive water sampling of wetland ecosystems": Table_S5.xlsx

### Sheet: Pathogens
Location	SampleID	Species	# contigs	# bases	Mean contig lenght [b]
GA1	GA1.1	Fusarium oxysporum	1	3797	3797
GA1	GA1.1	Pseudomonas aeruginosa	1	5414	5414
GA2	GA2.1	Pseudomonas aeruginosa	2	1921	3842
GN1	GN1.1	Mycobacterium intracellulare	1	8138	8138
FA1	FA1.1	Acinetobacter baumannii	1	6260	6260
FA1	FA1.1	Aeromonas caviae	2	18295	9147.5
FA1	FA1.1	Aeromonas hydrophila	24	154944	6456
FA1	FA1.1	Aeromonas veronii	191	1988894	10413.1
FA1	FA1.1	Bacillus cereus	1	11682	11682
FA1	FA1.1	Citrobacter freundii	1	2404	2404
FA1	FA1.1	Escherichia coli	2	5929	2964.5
FA1	FA1.1	Klebsiella pneumoniae	1	944	944
FA1	FA1.1	Pseudomonas aeruginosa	2	14009	7004.5
FA1	FA1.1	Pseudomonas putida	70	208353	2976.47
FA1	FA1.1	Stenotrophomonas maltophilia	1	1876	1876
FA1	FA1.2	Aeromonas hydrophila	2	12460	6230
FA1	FA1.2	Aeromonas veronii	109	1423147	13056.4
FA2	FA2.1	Aeromonas veronii	1	5200	5200
FA2	FA2.2	Klebsiella pneumoniae	1	8352	8352
FN1	FN1.2	Aeromonas veronii	2	12457	6228.5
FN1	FN1.2	Pseudomonas aeruginosa	1	28098	28098
SA1	SA1.1	Aeromonas caviae	8	51180	6397.5
SA1	SA1.1	Aeromonas hydrophila	1	5184	5184
SA1	SA1.1	Aeromonas veronii	73	266982	3657.29
SA1	SA1.1	Pseudomonas aeruginosa	1	3685	3685
SA1	SA1.1	Vibrio cholerae	235	2711568	11538.6
SA1	SA1.2	Aeromonas hydrophila	2	19364	9682
SA1	SA1.2	Aeromonas veronii	2	19669	9834.5
SA1	SA1.2	Vibrio cholerae	157	2115920	13477.2
SN2	SN2.1	Aeromonas veronii	1	3618	3618
